# Nucleosome positioning stability is a significant modulator of germline mutation rate variation across the human genome

**DOI:** 10.1101/494914

**Authors:** Cai Li, Nicholas M. Luscombe

## Abstract

Nucleosome organization is suggested to affect local mutation rates in a genome. However, the lack of *de novo* mutation and high-resolution nucleosome data have limited investigation. Further, analyses using indirect mutation rate measurements have yielded contradictory and potentially confounded results. Combining >300,000 human *de novo* mutations with high-resolution nucleosome maps, we reveal substantially elevated mutation rates around translationally stable (‘strong’) nucleosomes. Translational stability is an under-appreciated nucleosomal property, with greater impact than better-known factors like occupancy and histone modifications. We show that the mutational mechanisms affected by strong nucleosomes are low-fidelity replication, insufficient mismatch repair and increased double-strand breaks. Strong nucleosomes preferentially locate within young SINE/LINE transposons; subject to increased mutation rates, transposons are then more rapidly inactivated. Depletion of strong nucleosomes in older transposons suggests frequent re-positioning during evolution, thus resolving a debate about selective pressure on nucleosome-positioning. The findings have important implications for human genetics and genome evolution.
