## Supplementary Table 1 for "Nucleosome positioning stability is a significant modulator of germline mutation rate variation across the human genome"

### Sheet: SNVs - A or T sites
all A/T sites					A/T > C/G					A/T > G/C					A/T > T/A
term	coefficient	std.error	statistic	p.value(Wald test)	term	coefficient	std.error	statistic	p.value(Wald test)	term	coefficient	std.error	statistic	p.value(Wald test)	term	coefficient	std.error	statistic	p.value(Wald test)
(Intercept)	-2.58558	0.0344745	-74.9998	0	(Intercept)	-3.91348	0.074819	-52.306	0	(Intercept)	-3.20995	0.0416467	-77.0758	0	(Intercept)	-4.21484	0.0866093	-48.665	0
d_mean_bin2	-0.311217	0.0334625	-9.30047	1.39823e-20	d_mean_bin2	-0.278136	0.0727109	-3.82524	0.000130647	d_mean_bin2	-0.35998	0.0402116	-8.95214	3.48657e-19	d_mean_bin2	-0.138986	0.0847237	-1.64047	0.100908
d_mean_bin3	-0.347966	0.032717	-10.6356	2.03485e-26	d_mean_bin3	-0.299439	0.071007	-4.21704	2.47533e-05	d_mean_bin3	-0.394812	0.0392891	-10.0489	9.2917e-24	d_mean_bin3	-0.197749	0.0830221	-2.38188	0.0172246
d_mean_bin4	-0.324697	0.032742	-9.91684	3.51726e-23	d_mean_bin4	-0.303194	0.0710234	-4.26894	1.96407e-05	d_mean_bin4	-0.369096	0.0393343	-9.38356	6.37832e-21	d_mean_bin4	-0.15409	0.0830491	-1.85541	0.0635383
d_mean_bin5	-0.241547	0.0374642	-6.44742	1.13774e-10	d_mean_bin5	-0.233092	0.0824616	-2.82668	0.00470334	d_mean_bin5	-0.32229	0.0454028	-7.09846	1.26158e-12	d_mean_bin5	0.0664052	0.091456	0.726089	0.467784
d_var	-0.000236009	1.49476e-05	-15.7891	3.69703e-56	d_var	-0.000323937	3.4242e-05	-9.46021	3.07334e-21	d_var	-0.00020824	1.82558e-05	-11.4067	3.86962e-30	d_var	-0.00027198	3.56353e-05	-7.63232	2.30562e-14
occupancy	-0.00331141	0.000678794	-4.87837	1.06963e-06	occupancy	-0.00793015	0.00189809	-4.17796	2.94133e-05	occupancy	-0.00153918	0.000737573	-2.08682	0.0369044	occupancy	-0.00438541	0.00166297	-2.63709	0.00836198
us5C	0.0585387	0.00874098	6.69704	2.12678e-11	us5C	0.061177	0.0197434	3.09861	0.00194433	us5C	0.0821846	0.0106406	7.72366	1.13032e-14	us5C	-0.0369723	0.0211706	-1.7464	0.0807412
us5G	-0.0102862	0.00877608	-1.17207	0.241168	us5G	-0.0168755	0.0199353	-0.846515	0.397265	us5G	-0.00163568	0.0107176	-0.152616	0.878701	us5G	-0.0404581	0.0209622	-1.93005	0.0536008
us5T	0.0288182	0.00768612	3.74938	0.000177273	us5T	-0.00957269	0.0177104	-0.540511	0.588845	us5T	0.0331397	0.00938482	3.53121	0.000413667	us5T	0.0553923	0.0180138	3.075	0.00210505
us4C	0.0336695	0.00878419	3.83296	0.000126609	us4C	0.11669	0.0192593	6.05889	1.37065e-09	us4C	0.0565565	0.0107667	5.25293	1.49697e-07	us4C	-0.156268	0.0215228	-7.26057	3.85464e-13
us4G	0.00712046	0.00884267	0.805239	0.420682	us4G	-0.0337267	0.0204305	-1.6508	0.0987795	us4G	0.059964	0.0107348	5.58597	2.324e-08	us4G	-0.15379	0.021317	-7.21444	5.41582e-13
us4T	0.00339727	0.00771727	0.440216	0.65978	us4T	-0.0924728	0.0180623	-5.11966	3.06086e-07	us4T	0.0306169	0.00942671	3.24789	0.00116264	us4T	0.00211035	0.0177944	0.118596	0.905595
us3C	0.0921426	0.00882772	10.4379	1.66497e-25	us3C	0.187729	0.0193194	9.7171	2.54928e-22	us3C	0.113183	0.0108601	10.422	1.96841e-25	us3C	-0.0962872	0.021336	-4.5129	6.39478e-06
us3G	-0.00561777	0.00889893	-0.631286	0.527853	us3G	-0.166929	0.0212434	-7.85791	3.90598e-15	us3G	0.0653839	0.0108077	6.04975	1.45073e-09	us3G	-0.11118	0.0208553	-5.331	9.76754e-08
us3T	0.085419	0.00776764	10.9968	3.96082e-28	us3T	0.0152672	0.0178168	0.856899	0.391501	us3T	0.139214	0.00950461	14.647	1.40749e-48	us3T	-0.0409744	0.0181853	-2.25316	0.0242491
us2C	0.394656	0.00825115	47.8304	0	us2C	0.20187	0.0196487	10.2739	9.2345e-25	us2C	0.544	0.00973858	55.8603	0	us2C	-0.191996	0.0229018	-8.38346	5.1395e-17
us2G	0.0367629	0.00882221	4.16708	3.08522e-05	us2G	0.0668738	0.0203007	3.29415	0.000987183	us2G	0.0537307	0.0108085	4.97114	6.6561e-07	us2G	-0.0565027	0.0205971	-2.74323	0.00608381
us2T	-0.080367	0.00811123	-9.90811	3.83821e-23	us2T	0.0956047	0.0179612	5.32284	1.02158e-07	us2T	-0.19133	0.0102864	-18.6003	3.19302e-77	us2T	0.0932866	0.0176547	5.28396	1.26418e-07
us1C	0.264769	0.00796683	33.2339	3.49142e-242	us1C	0.316402	0.0173224	18.2655	1.55906e-74	us1C	0.255502	0.00970849	26.3174	1.21249e-152	us1C	0.247952	0.0201653	12.296	9.51784e-35
us1G	0.0129755	0.00941867	1.37763	0.168317	us1G	-0.12928	0.0211422	-6.11476	9.67023e-10	us1G	-0.0631297	0.0119621	-5.27745	1.30993e-07	us1G	0.381249	0.0205723	18.5322	1.1361e-76
us1T	0.237514	0.00815745	29.1162	2.23645e-186	us1T	-0.171812	0.0201402	-8.53083	1.45304e-17	us1T	0.322674	0.00976772	33.0348	2.57303e-239	us1T	0.282348	0.0198868	14.1978	9.45661e-46
ds1C	0.336546	0.00959545	35.0735	1.7118e-269	ds1C	0.0371033	0.0200164	1.85364	0.0637901	ds1C	0.476354	0.0121722	39.1347	0	ds1C	0.231998	0.0225613	10.283	8.40629e-25
ds1G	0.161828	0.00907339	17.8354	3.75142e-71	ds1G	-0.128786	0.0189114	-6.80996	9.76247e-12	ds1G	0.296015	0.0115503	25.6285	7.35054e-145	ds1G	0.0715771	0.02139	3.34629	0.000819001
ds1T	0.748368	0.00785093	95.3222	0	ds1T	-0.116211	0.01824	-6.37122	1.87524e-10	ds1T	1.03273	0.00987552	104.574	0	ds1T	0.561126	0.0183385	30.5982	1.2934e-205
ds2C	-0.093308	0.00904827	-10.3122	6.20335e-25	ds2C	0.108292	0.0202492	5.34796	8.89504e-08	ds2C	-0.170544	0.0111031	-15.36	3.03427e-53	ds2C	0.00376256	0.0216335	0.173923	0.861926
ds2G	0.0155219	0.00850817	1.82435	0.0680992	ds2G	0.0758854	0.0202808	3.74174	0.00018275	ds2G	0.00103419	0.0101667	0.101723	0.918976	ds2G	0.000737776	0.0211014	0.0349633	0.972109
ds2T	-0.0597482	0.00771952	-7.73989	9.95047e-15	ds2T	0.171572	0.0176177	9.73864	2.06305e-22	ds2T	-0.177412	0.00948822	-18.6982	5.12279e-78	ds2T	0.144605	0.0180292	8.02058	1.05249e-15
ds3C	-0.0924803	0.00895513	-10.3271	5.31548e-25	ds3C	0.224075	0.0196706	11.3913	4.61813e-30	ds3C	-0.230221	0.011143	-20.6606	7.83336e-95	ds3C	0.079382	0.020988	3.78226	0.000155411
ds3G	0.0356245	0.00871032	4.08992	4.31513e-05	ds3G	-0.00674721	0.0211732	-0.318667	0.749979	ds3G	0.0698857	0.0103284	6.7664	1.3203e-11	ds3G	-0.0817134	0.0220462	-3.70647	0.000210171
ds3T	-0.0600486	0.00769475	-7.80384	6.0052e-15	ds3T	0.123002	0.0178497	6.89096	5.54183e-12	ds3T	-0.150769	0.00938242	-16.0693	4.18717e-58	ds3T	0.105847	0.0181005	5.84773	4.98324e-09
ds4C	0.0483446	0.0088775	5.44575	5.15884e-08	ds4C	0.15293	0.0199088	7.68151	1.57219e-14	ds4C	0.0469595	0.0108599	4.32414	1.53128e-05	ds4C	-0.0544883	0.0213804	-2.54851	0.0108183
ds4G	0.101703	0.00880677	11.5483	7.53311e-31	ds4G	0.0930912	0.0207548	4.48528	7.28178e-06	ds4G	0.124258	0.010659	11.6576	2.09902e-31	ds4G	0.0291534	0.0209772	1.38976	0.1646
ds4T	0.0902406	0.00773621	11.6647	1.93052e-31	ds4T	0.125818	0.0177752	7.07828	1.45955e-12	ds4T	0.100571	0.00945775	10.6338	2.07587e-26	ds4T	0.0141247	0.0181269	0.779213	0.435854
ds5C	0.0265817	0.00870456	3.05376	0.00225992	ds5C	-0.00980279	0.0197744	-0.495731	0.620084	ds5C	0.0712137	0.010566	6.73991	1.58482e-11	ds5C	-0.121522	0.0213476	-5.69253	1.25167e-08
ds5G	0.0280235	0.00881728	3.17824	0.0014817	ds5G	0.0234861	0.0201363	1.16636	0.243469	ds5G	0.0258965	0.0108178	2.39388	0.016671	ds5G	0.045897	0.0204754	2.24156	0.0249895
ds5T	0.0327866	0.0077359	4.23824	2.25282e-05	ds5T	6.36979e-05	0.0177286	0.00359296	0.997133	ds5T	0.0581066	0.0094458	6.15158	7.67152e-10	ds5T	-0.0292093	0.0182442	-1.60101	0.109374
DNA_methylation	0.0118768	0.0116324	1.02102	0.307247	DNA_methylation	-0.0694605	0.0268546	-2.58654	0.00969456	DNA_methylation	0.0281923	0.0140404	2.00795	0.0446488	DNA_methylation	0.057825	0.0284455	2.03283	0.0420692
open_chromatin	0.00272144	0.000565909	4.80897	1.5171e-06	open_chromatin	0.00104454	0.000429234	2.4335	0.0149535	open_chromatin	0.00173523	0.000543666	3.19172	0.00141427	open_chromatin	0.00082664	0.000522385	1.58244	0.11355
expression_level	5.87077e-07	3.51936e-07	1.66814	0.0952889	expression_level	1.06828e-06	3.88566e-07	2.74929	0.00597247	expression_level	2.00727e-07	6.28064e-07	0.319596	0.749274	expression_level	-7.43317e-08	1.87336e-06	-0.0396784	0.96835
recombination_rate	0.00231147	0.000627338	3.68457	0.000229091	recombination_rate	0.000780617	0.00147204	0.530295	0.595907	recombination_rate	0.00274315	0.000756107	3.62799	0.000285634	recombination_rate	0.00224243	0.00149381	1.50115	0.133316
replication_timing	-0.00100754	0.000132498	-7.60415	2.86779e-14	replication_timing	-0.00194425	0.000302812	-6.42066	1.35688e-10	replication_timing	-0.000358111	0.00016177	-2.2137	0.0268493	replication_timing	-0.00257504	0.00031272	-8.23432	1.80585e-16
H3K4me1	-0.0108859	0.0027832	-3.91128	9.18082e-05	H3K4me1	-0.0207332	0.00612696	-3.38394	0.000714547	H3K4me1	-0.00761634	0.00327981	-2.32219	0.0202226	H3K4me1	-0.0130799	0.00671071	-1.94911	0.0512824
H3K4me2	0.00177959	0.00176876	1.00612	0.314358	H3K4me2	0.0045688	0.00356142	1.28286	0.199543	H3K4me2	0.000889823	0.0021409	0.41563	0.677681	H3K4me2	0.00325177	0.00395877	0.82141	0.411413
H3K4me3	0.000341453	0.00188907	0.180752	0.856562	H3K4me3	0.0045068	0.00340273	1.32446	0.185349	H3K4me3	-0.00196325	0.00233149	-0.842058	0.399755	H3K4me3	0.00231196	0.00350281	0.660029	0.509235
H3K9me3	0.000503788	9.13356e-05	5.51579	3.47217e-08	H3K9me3	0.000444295	0.000142431	3.11938	0.00181233	H3K9me3	0.000310614	9.25976e-05	3.35445	0.000795232	H3K9me3	0.00042809	0.000117131	3.65479	0.000257396
H3K9ac	0.000514377	0.00282167	0.182295	0.855351	H3K9ac	-0.000544042	0.00616737	-0.0882129	0.929707	H3K9ac	0.000785476	0.00343174	0.228886	0.818958	H3K9ac	0.00443408	0.00631344	0.702324	0.482477
H3K27ac	-0.00143887	0.00356288	-0.403849	0.686324	H3K27ac	-0.0134998	0.00846849	-1.59412	0.110909	H3K27ac	0.00463397	0.00429815	1.07813	0.280975	H3K27ac	-0.00903857	0.00867633	-1.04175	0.297528
H3K27me3	-0.00113952	0.00101325	-1.12461	0.260754	H3K27me3	-0.000167626	0.00221607	-0.0756414	0.939704	H3K27me3	-0.00198916	0.00125613	-1.58356	0.113294	H3K27me3	0.0022264	0.00227883	0.976989	0.328574
H3K36me3	0.00128578	0.0024258	0.530041	0.596083	H3K36me3	0.00941762	0.00552104	1.70577	0.0880511	H3K36me3	0.000270091	0.0028986	0.0931798	0.925761	H3K36me3	0.0056143	0.00551165	1.01862	0.308381

### Sheet: SNVs - C or G sites (non-CpG)
All C/G sites (non-CpG context)					C/G > A/T (non-CpG context)					C/G > G/C (non-CpG context)					C/G > T/A (non-CpG context)
term	coefficient	std.error	statistic	p.value(Wald test)	term	coefficient	std.error	statistic	p.value(Wald test)	term	coefficient	std.error	statistic	p.value(Wald test)	term	coefficient	std.error	statistic	p.value(Wald test)
(Intercept)	-1.55628	0.0342486	-45.4405	0	(Intercept)	-2.42619	0.0708131	-34.2619	2.90011e-257	(Intercept)	-3.10165	0.0689031	-45.0147	0	(Intercept)	-2.38965	0.0439402	-54.3841	0
d_mean_bin2	-0.188423	0.0325137	-5.79518	6.82465e-09	d_mean_bin2	-0.14707	0.067866	-2.16706	0.03023	d_mean_bin2	-0.285887	0.065182	-4.38598	1.15463e-05	d_mean_bin2	-0.168357	0.041514	-4.05542	5.00433e-05
d_mean_bin3	-0.203606	0.0319153	-6.37956	1.77596e-10	d_mean_bin3	-0.20137	0.066646	-3.02149	0.00251536	d_mean_bin3	-0.269538	0.0637646	-4.22707	2.36752e-05	d_mean_bin3	-0.181855	0.0407678	-4.46076	8.16692e-06
d_mean_bin4	-0.172621	0.0319921	-5.39575	6.8239e-08	d_mean_bin4	-0.180883	0.066806	-2.70759	0.00677735	d_mean_bin4	-0.245467	0.0639391	-3.83908	0.000123498	d_mean_bin4	-0.143829	0.0408956	-3.51699	0.000436475
d_mean_bin5	-0.119269	0.038421	-3.10425	0.00190759	d_mean_bin5	-0.0596965	0.0792889	-0.752899	0.451511	d_mean_bin5	-0.205198	0.0777354	-2.6397	0.00829788	d_mean_bin5	-0.108538	0.0491976	-2.20616	0.0273725
d_var	-0.00017551	1.52791e-05	-11.487	1.53351e-30	d_var	-0.000232468	3.25028e-05	-7.15224	8.53731e-13	d_var	-0.000183367	3.20493e-05	-5.7214	1.05648e-08	d_var	-0.000155715	1.94832e-05	-7.99228	1.32471e-15
occupancy	-0.000936215	0.000688453	-1.35988	0.173867	occupancy	-0.00119661	0.00150629	-0.794411	0.426956	occupancy	-0.00480074	0.00136218	-3.52432	0.000424566	occupancy	0.000434151	0.000680832	0.637677	0.523684
us5C	0.0427618	0.00870819	4.91053	9.08298e-07	us5C	0.14568	0.018229	7.99165	1.33148e-15	us5C	0.0675657	0.0182424	3.70378	0.000212414	us5C	-0.00289266	0.0111164	-0.260217	0.794696
us5G	-0.0456061	0.00895033	-5.09547	3.47881e-07	us5G	-0.0497417	0.0190944	-2.60504	0.00918649	us5G	-0.0457	0.01882	-2.42826	0.0151713	us5G	-0.0437747	0.0113638	-3.85213	0.000117097
us5T	-0.0344859	0.00812638	-4.2437	2.19863e-05	us5T	-0.0458004	0.017315	-2.64513	0.00816595	us5T	-0.02566	0.017073	-1.50296	0.13285	us5T	-0.0349202	0.0103186	-3.38419	0.000713878
us4C	0.0560488	0.00878212	6.38215	1.7462e-10	us4C	0.151716	0.0181425	8.36246	6.14234e-17	us4C	0.138929	0.0182869	7.59718	3.02649e-14	us4C	-0.00684025	0.0112977	-0.605457	0.544875
us4G	0.0523598	0.00903251	5.79681	6.75867e-09	us4G	0.123972	0.0187897	6.59789	4.17055e-11	us4G	0.0859777	0.0189059	4.54765	5.42474e-06	us4G	0.0171081	0.0115753	1.47799	0.139411
us4T	-0.00146711	0.00821762	-0.178532	0.858305	us4T	-0.164	0.0179204	-9.1516	5.60966e-20	us4T	-0.00756473	0.0174614	-0.433225	0.664851	us4T	0.0507497	0.0103463	4.90512	9.33721e-07
us3C	-0.0698113	0.00877955	-7.95158	1.8414e-15	us3C	-0.162633	0.018401	-8.8383	9.71902e-19	us3C	-0.223447	0.0185412	-12.0514	1.90705e-33	us3C	0.0195411	0.0112083	1.74344	0.0812567
us3G	0.00801692	0.009106	0.8804	0.378643	us3G	-0.0125021	0.019004	-0.657868	0.510623	us3G	-0.0378224	0.0187998	-2.01185	0.0442353	us3G	0.0378243	0.0117035	3.23187	0.00122983
us3T	-0.0731856	0.00809415	-9.04179	1.54128e-19	us3T	-0.18557	0.0171254	-10.836	2.32528e-27	us3T	-0.163685	0.0167959	-9.74556	1.92722e-22	us3T	0.000660351	0.0103737	0.0636566	0.949244
us2C	0.0511615	0.00868613	5.89002	3.86145e-09	us2C	-0.280345	0.0185279	-15.131	1.0118e-51	us2C	0.0626833	0.0172746	3.62863	0.000284924	us2C	0.165365	0.0112795	14.6606	1.1518e-48
us2G	-0.113616	0.00925947	-12.2702	1.30862e-34	us2G	-0.283655	0.0189865	-14.9398	1.81429e-50	us2G	-0.270657	0.0193421	-13.9931	1.71651e-44	us2G	0.0153496	0.011993	1.27988	0.200587
us2T	-0.075622	0.00816847	-9.25779	2.08706e-20	us2T	-0.311127	0.0168534	-18.4608	4.27104e-76	us2T	-0.382945	0.0176966	-21.6395	7.62802e-104	us2T	0.11765	0.0104902	11.2152	3.43237e-29
us1C	-0.234792	0.00848537	-27.6702	1.59636e-168	us1C	-0.466434	0.0188195	-24.7847	1.31211e-135	us1C	-0.0927889	0.0182223	-5.09206	3.54192e-07	us1C	-0.208472	0.010581	-19.7026	2.04955e-86
us1G	-0.168401	0.00902921	-18.6507	1.24736e-77	us1G	-0.132111	0.0182099	-7.25489	4.01989e-13	us1G	-0.190577	0.0203294	-9.37447	6.95216e-21	us1G	-0.178236	0.0114028	-15.6309	4.48348e-55
us1T	-0.315928	0.00824873	-38.3002	0	us1T	-0.329972	0.0172043	-19.1796	5.47571e-82	us1T	0.0631991	0.0168768	3.74472	0.000180592	us1T	-0.454966	0.0107064	-42.4948	0
ds1C	0.185137	0.00783821	23.6198	2.41506e-123	ds1C	0.344645	0.0158642	21.7247	1.19813e-104	ds1C	0.235685	0.017425	13.5257	1.10355e-41	ds1C	0.112076	0.00993824	11.2772	1.70081e-29
ds1T	0.0335467	0.00731393	4.58668	4.50347e-06	ds1T	-0.137583	0.0162473	-8.46804	2.49561e-17	ds1T	0.408218	0.0152461	26.7753	6.26015e-158	ds1T	-0.0486563	0.00927111	-5.24816	1.53629e-07
ds2C	0.101183	0.00883878	11.4476	2.417e-30	ds2C	-0.127356	0.018299	-6.95972	3.40946e-12	ds2C	-0.233487	0.0187341	-12.4632	1.18499e-35	ds2C	0.30792	0.0113901	27.034	5.89464e-161
ds2G	-0.0601428	0.00948097	-6.34353	2.2456e-10	ds2G	-0.32249	0.0208015	-15.5032	3.30024e-54	ds2G	-0.0993582	0.0185869	-5.34561	9.01146e-08	ds2G	0.0501697	0.0123763	4.0537	5.04137e-05
ds2T	0.0697055	0.00823698	8.4625	2.61698e-17	ds2T	-0.0418661	0.0165957	-2.5227	0.0116457	ds2T	-0.242911	0.0172496	-14.0821	4.89486e-45	ds2T	0.232435	0.010738	21.646	6.62783e-104
ds3C	0.0397764	0.00893652	4.451	8.54718e-06	ds3C	-0.00333598	0.0187813	-0.177623	0.859019	ds3C	-0.216692	0.019561	-11.0778	1.60803e-28	ds3C	0.137984	0.0112916	12.2201	2.4285e-34
ds3G	0.0551359	0.00914989	6.02586	1.68218e-09	ds3G	-0.112425	0.0197656	-5.6879	1.28609e-08	ds3G	0.123812	0.0183123	6.76114	1.36909e-11	ds3G	0.0837032	0.0118002	7.09338	1.30871e-12
ds3T	0.0914516	0.00826201	11.0689	1.775e-28	ds3T	0.111265	0.0171693	6.48043	9.14621e-11	ds3T	0.0243006	0.0171921	1.41348	0.157516	ds3T	0.109687	0.0106065	10.3415	4.57482e-25
ds4C	0.00107202	0.00883038	0.121401	0.903373	ds4C	-0.130145	0.0186522	-6.97746	3.00571e-12	ds4C	0.0456631	0.0187068	2.44099	0.0146471	ds4C	0.0315662	0.0112178	2.81392	0.00489407
ds4G	-0.0564127	0.0090535	-6.23104	4.63345e-10	ds4G	-0.215781	0.0193599	-11.1458	7.50898e-29	ds4G	-0.0121619	0.0188471	-0.645293	0.518738	ds4G	-0.0140335	0.0115447	-1.21558	0.224143
ds4T	0.0244912	0.0082296	2.97599	0.0029204	ds4T	-0.015592	0.0169822	-0.918134	0.358549	ds4T	0.089735	0.0174036	5.15611	2.52131e-07	ds4T	0.017292	0.0105301	1.64214	0.10056
ds5C	0.0472798	0.00866404	5.45701	4.84218e-08	ds5C	-0.0241988	0.0181924	-1.33016	0.183464	ds5C	0.165447	0.0180731	9.15429	5.4714e-20	ds5C	0.0306288	0.011079	2.76458	0.00569957
ds5G	0.0157227	0.00909103	1.72948	0.0837241	ds5G	-0.117994	0.0193053	-6.11199	9.83955e-10	ds5G	0.0640101	0.0193235	3.31255	0.000924504	ds5G	0.0461199	0.0115194	4.00366	6.23692e-05
ds5T	0.00497222	0.00814912	0.610154	0.54176	ds5T	-0.062577	0.017021	-3.67645	0.000236503	ds5T	0.0629665	0.0172857	3.64269	0.000269801	ds5T	0.00893058	0.0103912	0.859434	0.390101
DNA_methylation	-0.060651	0.0105976	-5.72309	1.04606e-08	DNA_methylation	-0.10558	0.0231585	-4.55902	5.13932e-06	DNA_methylation	-0.0492329	0.0222845	-2.20928	0.0271548	DNA_methylation	-0.0475292	0.0133562	-3.55858	0.000372862
open_chromatin	0.00180793	0.000454852	3.97477	7.0446e-05	open_chromatin	0.000505581	0.00029803	1.69641	0.0898085	open_chromatin	0.000736452	0.000315878	2.33144	0.01973	open_chromatin	0.00109768	0.000304607	3.6036	0.000313843
expression_level	-2.09309e-07	7.73553e-07	-0.270581	0.786713	expression_level	-1.09711e-05	2.73586e-05	-0.401009	0.688413	expression_level	-2.25304e-07	1.72338e-06	-0.130734	0.895986	expression_level	-7.05977e-08	8.15281e-07	-0.086593	0.930995
recombination_rate	0.00360835	0.000604701	5.96716	2.41412e-09	recombination_rate	0.00166563	0.00132418	1.25785	0.208444	recombination_rate	0.00410385	0.00125293	3.27541	0.0010551	recombination_rate	0.00407434	0.000758187	5.37379	7.70976e-08
replication_timing	-0.00302263	0.000137387	-22.0009	2.82279e-107	replication_timing	-0.00519792	0.000289429	-17.9592	4.06652e-72	replication_timing	-0.00227838	0.000286048	-7.96502	1.65196e-15	replication_timing	-0.00256006	0.000174494	-14.6713	9.8467e-49
H3K4me1	-0.015008	0.00246802	-6.08101	1.1943e-09	H3K4me1	-0.0053504	0.00550572	-0.971789	0.331156	H3K4me1	-0.0122449	0.00498488	-2.45641	0.0140331	H3K4me1	-0.0172119	0.00310704	-5.53965	3.03077e-08
H3K4me2	-0.00179747	0.00136684	-1.31506	0.188491	H3K4me2	-0.00711689	0.00353968	-2.01061	0.0443671	H3K4me2	-0.000662098	0.00234014	-0.282931	0.77723	H3K4me2	-0.0022512	0.00162521	-1.38518	0.165998
H3K4me3	0.00290021	0.00156551	1.85257	0.0639446	H3K4me3	0.00365946	0.00398999	0.91716	0.359059	H3K4me3	0.0069257	0.00277881	2.49232	0.012691	H3K4me3	0.00292252	0.00189222	1.54449	0.122469
H3K9me3	0.00100029	0.000134628	7.43006	1.08545e-13	H3K9me3	0.000933796	0.000157284	5.93699	2.90297e-09	H3K9me3	0.000453228	0.000168672	2.68703	0.00720903	H3K9me3	0.000380134	0.000138314	2.74833	0.00598992
H3K9ac	0.00142326	0.00241506	0.589326	0.555643	H3K9ac	0.00335039	0.00555711	0.602901	0.546575	H3K9ac	-0.00124723	0.00498231	-0.250331	0.802331	H3K9ac	0.00162687	0.00302918	0.537068	0.591221
H3K27ac	0.00320315	0.00298268	1.07392	0.28286	H3K27ac	-0.00851349	0.00738512	-1.15279	0.248996	H3K27ac	0.00533553	0.00576838	0.924962	0.354986	H3K27ac	0.00417613	0.0036631	1.14005	0.254263
H3K27me3	-0.000959218	0.000864558	-1.10949	0.267219	H3K27me3	0.000810554	0.00180956	0.447929	0.654204	H3K27me3	-0.0023994	0.00185933	-1.29046	0.19689	H3K27me3	-0.000431633	0.00107631	-0.401032	0.688397
H3K36me3	-0.000392392	0.00242752	-0.161643	0.871587	H3K36me3	-0.00957132	0.00539722	-1.77338	0.0761662	H3K36me3	0.00889251	0.0045427	1.95754	0.050284	H3K36me3	0.00327327	0.00295427	1.10798	0.267871

### Sheet: SNVs -C or G sites (CpG)
All C/G sites (CpG context)					C/G > A/T (CpG context)					C/G > G/C (CpG context)					C/G > T/A (CpG context)
term	coefficient	std.error	statistic	p.value(Wald test)	term	coefficient	std.error	statistic	p.value(Wald test)	term	coefficient	std.error	statistic	p.value(Wald test)	term	coefficient	std.error	statistic	p.value(Wald test)
(Intercept)	0.690382	0.0638073	10.8198	2.77375e-27	(Intercept)	-1.83944	0.190145	-9.67387	3.89353e-22	(Intercept)	-1.89361	0.184182	-10.2812	8.56355e-25	(Intercept)	0.531458	0.0655817	8.10375	5.32911e-16
d_mean_bin2	-0.21626	0.0568291	-3.80545	0.000141547	d_mean_bin2	-0.218191	0.166482	-1.3106	0.189994	d_mean_bin2	-0.275271	0.157053	-1.75272	0.0796497	d_mean_bin2	-0.208073	0.0584695	-3.55866	0.000372753
d_mean_bin3	-0.218122	0.0561711	-3.88317	0.000103103	d_mean_bin3	-0.236245	0.164178	-1.43896	0.150163	d_mean_bin3	-0.277942	0.154539	-1.79852	0.0720942	d_mean_bin3	-0.208162	0.0577954	-3.6017	0.000316138
d_mean_bin4	-0.193393	0.0563964	-3.42918	0.000605401	d_mean_bin4	-0.148242	0.164766	-0.899714	0.368272	d_mean_bin4	-0.154191	0.15481	-0.996006	0.319247	d_mean_bin4	-0.191862	0.0580309	-3.3062	0.000945718
d_mean_bin5	-0.20872	0.0660422	-3.1604	0.00157555	d_mean_bin5	-0.156038	0.193453	-0.806594	0.4199	d_mean_bin5	-0.283279	0.1868	-1.51648	0.129397	d_mean_bin5	-0.204709	0.0679742	-3.01156	0.00259907
d_var	-8.98483e-05	2.88463e-05	-3.11472	0.00184117	d_var	-0.000385622	9.4561e-05	-4.07802	4.54209e-05	d_var	-0.000487985	9.43044e-05	-5.17457	2.28436e-07	d_var	-5.32972e-05	2.97232e-05	-1.79312	0.0729544
occupancy	0.00704014	0.00143952	4.89062	1.00518e-06	occupancy	0.00881401	0.00373509	2.35979	0.0182855	occupancy	-0.00206394	0.00478474	-0.431358	0.666208	occupancy	0.00772278	0.00148728	5.19257	2.07412e-07
us5C	0.0134031	0.0181285	0.739337	0.459703	us5C	0.276244	0.0568722	4.85728	1.19011e-06	us5C	0.213806	0.0591586	3.61412	0.00030137	us5C	-0.0139691	0.018627	-0.749939	0.453291
us5G	-0.00727642	0.0169264	-0.429887	0.667278	us5G	0.0327858	0.0563192	0.582143	0.56047	us5G	0.0389045	0.0566628	0.686597	0.492337	us5G	-0.0109115	0.0173499	-0.628911	0.529408
us5T	0.0554068	0.017637	3.14151	0.0016808	us5T	0.00825259	0.0595315	0.138626	0.889746	us5T	0.00917076	0.0602091	0.152315	0.878938	us5T	0.0585029	0.0180358	3.24371	0.00117985
us4C	0.0476408	0.0175153	2.71995	0.00652924	us4C	0.314063	0.0548526	5.72559	1.03078e-08	us4C	0.280275	0.0586309	4.78034	1.75002e-06	us4C	0.0229424	0.0179803	1.27597	0.201965
us4G	-0.00797865	0.017631	-0.452537	0.650882	us4G	-0.0135662	0.0592848	-0.228832	0.819	us4G	0.307944	0.0577113	5.33593	9.50535e-08	us4G	-0.0242367	0.0180972	-1.33925	0.180489
us4T	0.05262	0.0176094	2.98818	0.00280647	us4T	0.0258705	0.0586638	0.440995	0.659216	us4T	0.0509191	0.0611485	0.832713	0.405007	us4T	0.0555543	0.0180126	3.08418	0.00204112
us3C	0.0002152	0.0179749	0.0119723	0.990448	us3C	-0.0338284	0.0566142	-0.597526	0.550156	us3C	0.0710748	0.0599793	1.18499	0.236021	us3C	-0.000439664	0.0184608	-0.0238161	0.980999
us3G	0.0142673	0.0178143	0.800893	0.423194	us3G	-0.00810428	0.0564987	-0.143442	0.885941	us3G	0.232261	0.0574582	4.04226	5.29375e-05	us3G	0.00211465	0.0182998	0.115556	0.908005
us3T	-0.0002557	0.0171944	-0.0148711	0.988135	us3T	-0.224801	0.0573858	-3.91736	8.95235e-05	us3T	-0.0300259	0.0592036	-0.507163	0.61204	us3T	0.0118705	0.0175975	0.674558	0.499956
us2C	-0.0637892	0.0178899	-3.56566	0.000362939	us2C	-0.256315	0.0590462	-4.34093	1.41881e-05	us2C	0.0957617	0.0569037	1.68287	0.0923995	us2C	-0.061509	0.0183674	-3.34882	0.000811571
us2G	-0.0349799	0.0186766	-1.87293	0.0610778	us2G	-0.17638	0.0589396	-2.99256	0.00276649	us2G	-0.0843373	0.0614354	-1.37278	0.169821	us2G	-0.0241007	0.0191764	-1.25679	0.208828
us2T	0.0907704	0.0183578	4.94452	7.63302e-07	us2T	0.0452087	0.0565291	0.799742	0.42386	us2T	-0.18566	0.0638254	-2.90888	0.0036273	us2T	0.10724	0.0188091	5.70148	1.18775e-08
us1C	-0.199854	0.0169653	-11.7801	4.94118e-32	us1C	-0.547723	0.0597968	-9.15973	5.20255e-20	us1C	-0.013402	0.0565164	-0.237134	0.812553	us1C	-0.194259	0.0173429	-11.2011	4.02869e-29
us1G	-0.198434	0.0180793	-10.9757	4.99939e-28	us1G	0.171373	0.0535561	3.19988	0.00137485	us1G	-0.162583	0.0624541	-2.60325	0.0092345	us1G	-0.219046	0.0185567	-11.8042	3.71475e-32
us1T	-0.370572	0.0179744	-20.6167	1.94265e-94	us1T	-0.415807	0.0606733	-6.85321	7.22132e-12	us1T	0.0643048	0.0579131	1.11037	0.266841	us1T	-0.39046	0.0184326	-21.1831	1.36871e-99
ds2C	0.08452	0.0187824	4.49996	6.79676e-06	ds2C	0.0147914	0.0605908	0.244119	0.807139	ds2C	-0.357033	0.0611242	-5.84112	5.18524e-09	ds2C	0.10965	0.0192806	5.68706	1.29243e-08
ds2G	0.101191	0.0175597	5.76267	8.27925e-09	ds2G	0.0541116	0.0567612	0.953321	0.340428	ds2G	-0.299547	0.0553322	-5.41362	6.1762e-08	ds2G	0.126283	0.0180311	7.00362	2.49429e-12
ds2T	-0.107613	0.0180593	-5.95886	2.5401e-09	ds2T	-0.121216	0.0588635	-2.05928	0.0394676	ds2T	-0.317485	0.0572854	-5.54217	2.98749e-08	ds2T	-0.0957405	0.018546	-5.16232	2.43907e-07
ds3C	-0.0625108	0.0186028	-3.36029	0.000778594	ds3C	0.0386338	0.0608643	0.634753	0.52559	ds3C	-0.198286	0.0634518	-3.12498	0.00177818	ds3C	-0.0598513	0.0190673	-3.13895	0.00169553
ds3G	-0.0741306	0.0177568	-4.17477	2.98287e-05	ds3G	0.0228401	0.0581316	0.392902	0.694392	ds3G	0.0996908	0.056122	1.77632	0.07568	ds3G	-0.0898233	0.018232	-4.92668	8.36365e-07
ds3T	-0.0694067	0.018348	-3.7828	0.000155073	ds3T	0.0817523	0.0591828	1.38135	0.167171	ds3T	-0.163225	0.0622198	-2.62336	0.00870665	ds3T	-0.072165	0.0187848	-3.84166	0.000122203
ds4C	-0.0878722	0.0181292	-4.84701	1.25337e-06	ds4C	-0.1753	0.059622	-2.94018	0.00328018	ds4C	-0.00480342	0.0596627	-0.0805095	0.935832	ds4C	-0.0847294	0.0185861	-4.55876	5.14575e-06
ds4G	-0.105113	0.0180991	-5.80766	6.33504e-09	ds4G	-0.115238	0.0579947	-1.98704	0.0469182	ds4G	0.0340863	0.0584765	0.582906	0.559957	ds4G	-0.108538	0.0185766	-5.84273	5.13531e-09
ds4T	-0.075151	0.0171413	-4.38421	1.16408e-05	ds4T	-0.0212678	0.054709	-0.388745	0.697465	ds4T	-0.0382682	0.0582407	-0.65707	0.511136	ds4T	-0.0776801	0.0175521	-4.42569	9.61341e-06
ds5C	-0.0523957	0.0180496	-2.90287	0.00369756	ds5C	-0.124464	0.059031	-2.10845	0.0349924	ds5C	-0.0738903	0.0582297	-1.26895	0.20446	ds5C	-0.046301	0.0185139	-2.50088	0.0123886
ds5G	-0.102026	0.0183562	-5.55809	2.72746e-08	ds5G	-0.0785564	0.0585293	-1.34217	0.17954	ds5G	-0.143699	0.0603614	-2.38064	0.0172826	ds5G	-0.0977665	0.0188379	-5.18988	2.10433e-07
ds5T	-0.0403369	0.017495	-2.30562	0.0211319	ds5T	-0.0354212	0.0565969	-0.62585	0.531413	ds5T	-0.133138	0.0574736	-2.31651	0.0205306	ds5T	-0.0344266	0.0179203	-1.92109	0.0547201
DNA_methylation	0.417004	0.0205056	20.3361	6.16684e-92	DNA_methylation	-0.161646	0.0621861	-2.59939	0.00933886	DNA_methylation	-0.333584	0.0628156	-5.31053	1.09305e-07	DNA_methylation	0.478757	0.0212177	22.564	9.77816e-113
open_chromatin	9.22122e-05	0.000150679	0.611978	0.540552	open_chromatin	0.000473912	0.00119118	0.39785	0.69074	open_chromatin	0.00111082	0.000714574	1.55452	0.12006	open_chromatin	8.57491e-05	0.000137511	0.623581	0.532903
expression_level	-1.17396e-06	1.96677e-06	-0.596899	0.550575	expression_level	2.28261e-06	2.19113e-06	1.04175	0.297528	expression_level	4.97126e-08	5.85931e-06	0.00848438	0.993231	expression_level	-2.03713e-06	2.54713e-06	-0.799773	0.423843
recombination_rate	0.00743694	0.00119026	6.24816	4.15321e-10	recombination_rate	0.00914596	0.00351696	2.60053	0.009308	recombination_rate	0.00220236	0.00408016	0.539773	0.589353	recombination_rate	0.0075495	0.00121045	6.23693	4.46237e-10
replication_timing	-0.00435318	0.000292326	-14.8915	3.7405e-50	replication_timing	-0.00672259	0.00091074	-7.38147	1.56556e-13	replication_timing	-0.00387544	0.000940509	-4.12058	3.77917e-05	replication_timing	-0.00419533	0.000300143	-13.9778	2.13024e-44
H3K4me1	-0.00561697	0.00463948	-1.21069	0.226014	H3K4me1	0.00590234	0.0134545	0.43869	0.660886	H3K4me1	0.0288254	0.0131624	2.18998	0.0285256	H3K4me1	-0.00241973	0.00490938	-0.492879	0.622098
H3K4me2	-0.0332221	0.00272701	-12.1826	3.84855e-34	H3K4me2	-0.00411427	0.00584294	-0.704145	0.481342	H3K4me2	-0.00746116	0.00532059	-1.40232	0.16082	H3K4me2	-0.0439485	0.00330705	-13.2893	2.6694e-40
H3K4me3	-0.0135316	0.00303127	-4.464	8.0443e-06	H3K4me3	0.00027109	0.00672281	0.0403239	0.967835	H3K4me3	-0.00216128	0.00502228	-0.430338	0.66695	H3K4me3	-0.0183713	0.00373521	-4.91842	8.72445e-07
H3K9me3	0.00148195	0.000238923	6.20262	5.55309e-10	H3K9me3	0.000205499	0.000306424	0.670638	0.502451	H3K9me3	0.000187855	0.000316706	0.593152	0.55308	H3K9me3	0.00167154	0.000283236	5.90157	3.60065e-09
H3K9ac	-0.00382586	0.00437906	-0.873672	0.382297	H3K9ac	-0.022218	0.012196	-1.82175	0.0684935	H3K9ac	0.0118522	0.00862499	1.37417	0.169389	H3K9ac	-0.00879796	0.00518404	-1.69712	0.0896734
H3K27ac	-0.000531565	0.00603179	-0.0881272	0.929776	H3K27ac	0.0176486	0.0166341	1.06099	0.288695	H3K27ac	-0.00793832	0.0120194	-0.660459	0.508959	H3K27ac	-0.0034617	0.00665153	-0.520436	0.60276
H3K27me3	-0.00730048	0.00138031	-5.289	1.22984e-07	H3K27me3	0.00279663	0.00287451	0.972909	0.330598	H3K27me3	-0.00949312	0.00380043	-2.49791	0.0124929	H3K27me3	-0.00923541	0.00157737	-5.85494	4.77183e-09
H3K36me3	0.00200078	0.00479687	0.417101	0.676605	H3K36me3	-0.0066768	0.0129526	-0.51548	0.606218	H3K36me3	-0.0126527	0.0134093	-0.94358	0.345384	H3K36me3	0.00428273	0.0050315	0.851183	0.394667

### Sheet: INDELs
All sites
term	coefficient	std.error	statistic	p.value(Wald test)
(Intercept)	-2.13198	0.100359	-21.2435	3.7884e-100
d_mean_bin2	0.239953	0.0987138	2.43079	0.0150658
d_mean_bin3	0.204679	0.0971856	2.10606	0.0351989
d_mean_bin4	0.293146	0.0970564	3.02037	0.00252469
d_mean_bin5	0.476504	0.104351	4.56637	4.96232e-06
d_var	-0.000309893	3.63848e-05	-8.51708	1.63626e-17
occupancy	-0.0281583	0.00228633	-12.3159	7.43798e-35
us5C	0.0209415	0.0215189	0.973169	0.330469
us5G	0.0396073	0.0211759	1.87039	0.0614292
us5T	-0.037852	0.0192174	-1.96968	0.0488753
us4C	-0.16584	0.0218578	-7.58724	3.26786e-14
us4G	-0.166039	0.0218357	-7.60404	2.87032e-14
us4T	-0.124494	0.0187034	-6.65624	2.80917e-11
us3C	0.0418095	0.0213173	1.96129	0.0498446
us3G	0.0330602	0.0213484	1.5486	0.121477
us3T	-0.133923	0.0195789	-6.84017	7.91005e-12
us2C	-0.23456	0.0219762	-10.6733	1.35656e-26
us2G	-0.262872	0.0221252	-11.8811	1.48345e-32
us2T	-0.130005	0.0184957	-7.02897	2.08066e-12
us1C	0.511702	0.0204099	25.0713	1.02371e-138
us1G	0.140443	0.0222825	6.30284	2.92236e-10
us1T	0.0431345	0.0201955	2.13585	0.0326917
ds1C	-0.358568	0.0228986	-15.659	2.88617e-55
ds1G	-0.250016	0.0218841	-11.4246	3.15256e-30
ds1T	-0.0106397	0.0182721	-0.582295	0.560368
ds2C	-0.404881	0.0236427	-17.125	9.66476e-66
ds2G	-0.151265	0.0216992	-6.97101	3.1468e-12
ds2T	0.0779228	0.0184075	4.23321	2.30376e-05
ds3C	-0.319657	0.0231183	-13.827	1.75188e-43
ds3G	-0.193587	0.0218374	-8.86495	7.65396e-19
ds3T	0.038623	0.0185776	2.07901	0.0376162
ds4C	-0.193877	0.0226897	-8.54472	1.2885e-17
ds4G	-0.114792	0.0221082	-5.19226	2.07752e-07
ds4T	0.11221	0.0186648	6.01188	1.83384e-09
ds5C	-0.144716	0.0222885	-6.49286	8.42217e-11
ds5G	-0.15056	0.0224159	-6.71666	1.8594e-11
ds5T	0.118604	0.0185096	6.40767	1.47756e-10
DNA_methylation	-0.152888	0.0287265	-5.32218	1.02528e-07
open_chromatin	0.00962712	0.00247604	3.88812	0.000101024
expression_level	6.01448e-06	5.47663e-06	1.09821	0.272113
recombination_rate	0.0012082	0.00156416	0.772429	0.43986
replication_timing	0.00204726	0.000333405	6.14045	8.22867e-10
H3K4me1	-0.00916137	0.00670345	-1.36667	0.17173
H3K4me2	0.0100857	0.0039824	2.53256	0.0113232
H3K4me3	-0.00706267	0.00463502	-1.52376	0.127568
H3K9me3	-4.82981e-05	0.000297129	-0.162549	0.870873
H3K9ac	0.00252548	0.006438	0.392277	0.694853
H3K27ac	-2.42677e-05	0.00846583	-0.00286654	0.997713
H3K27me3	0.00218453	0.00218564	0.99949	0.317557
H3K36me3	0.016679	0.00639999	2.6061	0.00915802
